# Fusome topology and inheritance during insect gametogenesis

**DOI:** 10.1101/2022.05.18.492500

**Authors:** Rocky Diegmiller, Jasmin Imran Alsous, Duojia Li, Yukiko M. Yamashita, Stanislav Y. Shvartsman

## Abstract

From insects to mammals, oocytes ad sperm develop within germline cysts comprising cells connected by intercellular bridges (ICBs). In numerous insects, formation of the cyst is accompanied by growth of the fusome – a membranous that permeates the cyst. Fusome composition and function are best understood in *Drosophila melanogaster*: during oogenesis, the fusome dictates cyst topology and size and facilitates oocyte selection, while during spermatogenesis, the fusome synchronizes the cyst’s response to DNA damage. Despite its myriad and sex-specific roles during insect gametogenesis, fusome growth and inheritance in females and its structure and connectivity in males have remained challenging to investigate. Here, we take advantage of advances in high resolution confocal microscopy and computational image processing tools to reconstruct the topology, growth, and distribution of the fusome in both sexes. Our findings inform a theoretical model for fusome assembly and inheritance during oogenesis, shedding light on symmetry-breaking processes that lead to oocyte selection. In males, we find that cell divisions can deviate from the maximally branched pattern observed in females, leading to greater topological variability. Our work consolidates existing disjoint experimental observations and contributes a readily generalizable computational approach for quantitative studies of gametogenesis within and across species.

**Author summary:** The ubiquity of germline cysts across animals and accelerating advances in microscopy call for quantitative and highly resolved studies of their developmental dynamics. Here we use *Drosophila melanogaster* gametogenesis as a model system, alongside a supervised learning algorithm to study a shared organelle that arises during sperm and oocyte development – the fusome. The fusome is a highly specialized membranous organelle that permeates the cyst in both sexes. Our three-dimensional (3D) reconstructions of the fusome and quantitative measurements at successive stages of cyst development during oogenesis shed light on the evolution of cell fate asymmetry within the germline cyst in females, where the cyst gives rise to a single oocyte. In males, where each cell of the cyst goes on to form sperm, the fusome fragments and exhbits topologies that deviate from the stereotypic maximally branched topology found in females. Our findings can be interpreted in the context of the divergent outcomes of gametogenesis in both sexes and highlight the centrality of quantitative measurements in evaluating hypotheses in biological sciences.
