## Supplemental Data 1 for "Fusome topology and inheritance during insect gametogenesis"

### Sheet: Sheet1
																							beta	0.5
	Sample	Smooth	x_length	z_length	Cell	Fus Vol	Fusome %	1/2 Ratio	1+2/3+4	1-4/5-8	1-8/9-16				n	1/2 Stats	1-2/3-4	1-4/5-8	1-8/9-16				alpha	0.7			1/2 Stats	1-2/3-4	1-4/5-8	1-8/9-16
2 cell	1_1	5	0.0699	0.2098	1	5.4956	0.666877	2.00189						2 cell	12	2.35074							f0	1		2 cell	2.33333
					2	2.7452	0.333123									0.293975							f1	1.5
	1_2	5	0.0699	0.2098	1	6.0946	0.683742	2.16197						4 cell	12	1.7756	3.65708						f2	1.25		4 cell	1.72727	3
					2	2.819	0.316258									0.380524	1.02397						f3	0.625
	2_1	5	0.0699	0.2098	1	8.652	0.726058	2.65041						8 cell	6	1.28901	2.48541	5.41372					f4	0.625		8 cell	1.59259	2.33333	5
					2	3.2644	0.273942									0.163435	0.393075	2.7655
	3_1	5	0.0699	0.2098	1	4.0536	0.679507	2.12019						16 cell	11	1.24845	1.75429	2.73199	4.16413							16 cell	1.5	2	3	4
					2	1.9119	0.320493									0.181963	0.281659	0.317234	0.783679
	5_1	5	0.0699	0.2098	1	8.6701	0.757949	3.13136
					2	2.7688	0.242051							Avg %		2 cell	STDEV	4 cell	STDEV	8 cell	STDEV	16 cell	STDEV	16 cell-sum	STDEV	Est Avg.	2 cell	4 cell	8 cell	16 cell
	6_1	5	0.0699	0.2098	1	6.1968	0.70375	2.37553								0.699676	0.0235341	0.492095	0.057715	0.327173	0.0471105	0.205243	0.023346	0.371175	0.0295154		0.7	0.475	0.358333	0.24	0.4
					2	2.6086	0.29625									0.300324	0.0235341	0.282973	0.0349285	0.254903	0.0319505	0.165932	0.0180589				0.3	0.275	0.225	0.16
	7_1	5	0.0699	0.2098	1	6.4478	0.695503	2.2841										0.128445	0.0275368	0.141746	0.0252048	0.105668	0.0184234	0.214474	0.0261358			0.125	0.125	0.1	0.2
					2	2.8229	0.304497											0.0964871	0.035007	0.0949793	0.0155465	0.108806	0.018538					0.125	0.125	0.1
	9_1	5	0.0699	0.2098	1	7.47	0.698673	2.31865												0.0567241	0.0303411	0.0628694	0.0120269	0.21652	0.0242877				0.0416667	0.05	0.2
					2	3.2217	0.301327													0.0402499	0.0232423	0.0534114	0.00985322						0.0416667	0.05
	9_2	5	0.0699	0.2098	1	8.9666	0.688721	2.21255												0.0396197	0.0259364	0.0516057	0.0141504						0.0416667	0.05
					2	4.0526	0.311279													0.0446042	0.0180173	0.0486333	0.0121625						0.0416667	0.05
	9_3	5	0.0699	0.2098	1	8.7927	0.70005	2.33389														0.03075	0.0132242	0.197832	0.0260657					0.025	0.2
					2	3.7674	0.29995															0.0274101	0.00653363							0.025
	11_1	5	0.0652	0.2098	1	4.8949	0.704738	2.38682														0.0245407	0.00880353							0.025
					2	2.0508	0.295262															0.0224669	0.00926388							0.025
	13_1	5	0.0752	0.2098	1	11.1265	0.690542	2.23146														0.0216665	0.00843219							0.025
					2	4.9862	0.309458															0.0264179	0.00697593							0.025
4 cell	2_1	5	0.0699	0.2098	1	5.8648	0.503684	1.79363	3.64044													0.0230018	0.010099							0.025
					2	3.2698	0.280819															0.0215776	0.00876211							0.025
					3	1.5222	0.130731
					4	0.987	0.0847661
	3_1	5	0.0699	0.2098	1	4.8026	0.524284	1.93209	3.89332
					2	2.4857	0.271356
					3	1.1691	0.127627
					4	0.7029	0.0767333
	6_1	5	0.0699	0.2098	1	5.1776	0.442394	1.59027	2.57886
					2	3.2558	0.278188
					3	1.8583	0.15878
					4	1.4119	0.120638
	7_1	5	0.0699	0.2098	1	9.3508	0.544671	2.04367	4.29625
					2	4.5755	0.266516
					3	1.9116	0.111348
					4	1.3299	0.0774648
	7_2	5	0.0699	0.2098	1	6.874	0.565519	2.50455	3.79193
					2	2.7446	0.225796
					3	1.1838	0.0973904
					4	1.3528	0.111294
	8_1	5	0.0699	0.2098	1	6.1083	0.458764	1.31034	4.23212
					2	4.6616	0.350109
					3	1.3689	0.102811
					4	1.1759	0.0883159
	12_1	5	0.0678	0.2098	1	11.0345	0.535279	2.33618	3.24455
					2	4.7233	0.229125
					3	3.2398	0.157161
					4	1.6169	0.0784351
	13_1	5	0.0752	0.2098	1	6.3155	0.445054	1.48523	2.91708
					2	4.2522	0.299653
					3	1.4773	0.104106
					4	2.1454	0.151187
	14_1	5	0.0605	0.2098	1	3.6049	0.532466	1.79464	4.85354
					2	2.0087	0.296697
					3	0.783	0.115654
					4	0.3736	0.055183
	14_2	5	0.0605	0.2098	1	3.5378	0.426781	1.34876	2.89416
					2	2.623	0.316424
					3	1.169	0.141022
					4	0.9597	0.115773
	15_1	5	0.0644	0.2098	1	4.1303	0.540849	1.75608	5.6153
					2	2.352	0.307986
					3	0.8272	0.108319
					4	0.3272	0.0428457
	16_1	5	0.0634	0.2098	1	3.9347	0.3854	1.4117	1.92743
					2	2.7872	0.273003
					3	1.9029	0.186387
					4	1.5846	0.15521
8 cell	1_1	5	0.0699	0.2098	1	4.23295	0.273484	1.29455	1.77864	3.11991
					2	3.26983	0.211258
					3	2.42078	0.156402
					4	1.79748	0.116132
					5	0.901303	0.0582316
					6	1.07856	0.0696838
					7	0.729513	0.0471325
					8	1.04748	0.0676758
	6_1	5	0.0699	0.2098	1	4.10351	0.284359	1.13757	2.62097	2.81965
					2	3.60726	0.24997
					3	1.56968	0.108773
					4	1.37228	0.0950938
					5	1.55465	0.107732
					6	0.445358	0.0308617
					7	1.01572	0.0703855
					8	0.7623	0.0528247
	10_1	5	0.0699	0.2098	1	3.44367	0.349995	1.3017	2.47728	6.61538
					2	2.64551	0.268874
					3	1.38799	0.141067
					4	1.07002	0.108751
					5	0.381833	0.0388073
					6	0.407448	0.0414107
					7	0.222679	0.0226318
					8	0.280056	0.0284633
	12_1	5	0.0678	0.2098	1	6.50322	0.308925	1.28763	2.50226	3.31371
					2	5.05054	0.239918
					3	2.70713	0.128598
					4	1.9102	0.0907409
					5	1.31866	0.0626406
					6	1.35107	0.0641804
					7	1.42681	0.067778
					8	0.783528	0.0372202
	15_1	2	0.0644	0.2098	1	7.12142	0.398651	1.58144	2.54744	9.65865
					2	4.50314	0.252082
					3	3.25396	0.182154
					4	1.30928	0.0732922
					5	0.289258	0.0161925
					6	0.159186	0.00891108
					7	0.171205	0.0095839
					8	1.05634	0.0591331
	16_1	2	0.0634	0.2098	1	4.34044	0.347627	1.13117	2.98586	6.95503
					2	3.83713	0.307317
					3	1.66665	0.133483
					4	1.07211	0.0858659
					5	0.708455	0.0567405
					6	0.330273	0.0264517
					7	0.252292	0.0202061
					8	0.27854	0.0223084
16 cell	1_1	5	0.0699	0.2098	1	11.3324	0.246506	1.52929	2.136	2.4122	5.52346
					2	7.41022	0.16119
					3	5.12435	0.111467
					4	3.6503	0.0794027
					5	3.0533	0.0664166
					6	3.14927	0.0685041
					7	2.54236	0.0553026
					8	2.66258	0.0579176
					9	0.939555	0.0204376
					10	0.872615	0.0189815
					11	1.18273	0.0257271
					12	0.320699	0.00697597
					13	0.768789	0.016723
					14	1.0024	0.0218045
					15	0.942629	0.0205044
					16	1.01777	0.0221389
	1_2	5	0.0699	0.2098	1	7.09909	0.19533	1.10829	1.78032	2.57317	4.14928
					2	6.40543	0.176244
					3	4.21075	0.115858
					4	3.37468	0.0928535
					5	2.51641	0.0692384
					6	2.25445	0.0620307
					7	2.55329	0.0702533
					8	0.871931	0.023991
					9	0.772887	0.0212658
					10	1.12432	0.0309355
					11	0.878421	0.0241695
					12	1.10178	0.0303153
					13	0.284155	0.00781845
					14	1.06797	0.029385
					15	1.51025	0.0415543
					16	0.318308	0.00875816
	2_2	5	0.0699	0.2098	1	7.79035	0.199451	1.04864	1.73894	2.95354	4.60278
					2	7.42901	0.1902
					3	4.44777	0.113873
					4	4.30433	0.110201
					5	2.53895	0.065003
					6	1.57856	0.0404148
					7	1.90643	0.0488091
					8	2.09223	0.0535658
					9	1.0649	0.0272638
					10	1.19229	0.0305253
					11	0.366805	0.00939107
					12	0.945361	0.0242034
					13	0.986003	0.025244
					14	1.21483	0.0311024
					15	0.563528	0.0144276
					16	0.63764	0.0163251
	3_1	5	0.0699	0.2098	1	9.92117	0.228974	1.49737	1.97131	2.58646	3.95454
					2	6.62572	0.152917
					3	4.2712	0.0985765
					4	4.12263	0.0951476
					5	3.24012	0.0747797
					6	1.70322	0.0393092
					7	1.91497	0.0441962
					8	2.78451	0.0642647
					9	1.26059	0.0290937
					10	1.1537	0.0266265
					11	1.19946	0.0276828
					12	1.39516	0.0321993
					13	1.01708	0.0234736
					14	1.11544	0.0257437
					15	0.716876	0.016545
					16	0.886959	0.0204704
	5_1	2	0.0699	0.2098	1	10.3061	0.204535	1.03948	1.7845	2.97994	5.10936
					2	9.91468	0.196767
					3	4.15645	0.0824889
					4	7.17491	0.142393
					5	3.60555	0.0715559
					6	2.05773	0.0408378
					7	1.96142	0.0389264
					8	2.96347	0.0588132
					9	0.170083	0.00337547
					10	0.969268	0.0192361
					11	1.10315	0.0218931
					12	0.708679	0.0140645
					13	0.857246	0.0170129
					14	1.56319	0.0310231
					15	1.14345	0.0226929
					16	1.73259	0.0343851
	6_1	10	0.0699	0.2098	1	8.79035	0.194637	1.13239	1.78654	3.26492	2.94899
					2	7.76268	0.171882
					3	4.29613	0.0951254
					4	4.96929	0.110031
					5	1.74864	0.0387187
					6	2.23772	0.0495478
					7	1.92692	0.0426661
					8	1.99455	0.0441635
					9	2.12638	0.0470825
					10	1.67385	0.0370625
					11	0.461068	0.010209
					12	0.984979	0.0218095
					13	1.39584	0.0309069
					14	1.79953	0.0398454
					15	1.33846	0.0296364
					16	1.65643	0.0366769
	7_1	5	0.0699	0.2098	1	8.26337	0.182728	1.06548	1.60259	2.99022	3.30364
					2	7.75551	0.171498
					3	3.95699	0.0875009
					4	6.03863	0.133532
					5	1.9662	0.0434786
					6	2.52802	0.0559021
					7	1.87296	0.0414168
					8	2.33266	0.0515822
					9	1.91053	0.0422476
					10	1.38116	0.0305415
					11	1.44229	0.0318934
					12	0.874322	0.0193339
					13	1.25547	0.0277623
					14	1.44605	0.0319764
					15	1.19365	0.0263953
					16	1.00445	0.0222113
	7_2	5	0.0699	0.2098	1	6.65065	0.196637	1.32182	1.42491	2.60343	4.36428
					2	5.03145	0.148763
					3	4.65474	0.137625
					4	3.54374	0.104776
					5	2.0468	0.060517
					6	2.04441	0.0604463
					7	2.18683	0.0646572
					8	1.35827	0.0401595
					9	1.52801	0.0451782
					10	0.628419	0.0185802
					11	1.18102	0.0349187
					12	0.621247	0.0183682
					13	0.458336	0.0135514
					14	0.790647	0.0233768
					15	0.679307	0.0200848
					16	0.418035	0.0123599
	8_1	10	0.0699	0.2098	1	12.7641	0.184826	1.28993	1.27317	2.50681	4.54065
					2	9.89521	0.143285
					3	9.24664	0.133893
					4	8.55094	0.123819
					5	5.30604	0.0768325
					6	3.7934	0.0549291
					7	3.1701	0.0459037
					8	3.86922	0.056027
					9	1.97406	0.0285847
					10	1.73908	0.0251822
					11	1.42419	0.0206225
					12	1.13355	0.016414
					13	2.56969	0.0372096
					14	1.20629	0.0174673
					15	0.506834	0.00733905
					16	1.91053	0.0276649
	9_1		0.0699	0.2098	1	11.1879	0.18161	1.27176	1.5892	2.2103	3.3043
					2	8.79718	0.142802
					3	5.92422	0.0961658
					4	6.65134	0.107969
					5	3.99832	0.0649033
					6	3.80501	0.0617654
					7	4.90474	0.079617
					8	2.02324	0.0328425
					9	1.8313	0.0297268
					10	1.69195	0.0274649
					11	2.23464	0.0362742
					12	2.49353	0.0404766
					13	1.01537	0.0164822
					14	1.36545	0.0221648
					15	2.29578	0.0372666
					16	1.38423	0.0224697
	10_1	5	0.0699	0.2098	1	12.3898	0.242437	1.42857	2.20972	2.97085	4.00418
					2	8.67287	0.169706
					3	4.58814	0.0897785
					4	4.94368	0.0967354
					5	3.07242	0.0601196
					6	2.75138	0.0538377
					7	1.83539	0.0359141
					8	2.63902	0.051639
					9	2.24831	0.0439937
					10	1.85896	0.0363752
					11	1.38833	0.0271661
					12	1.17419	0.0229759
					13	1.13184	0.0221472
					14	0.85383	0.0167073
					15	0.847	0.0165737
					16	0.710045	0.0138938

### Sheet: Sheet2
	Sample	Smooth	x_length	z_length	Cell	ilastik Fus Volumes	Fusome %		Sample	Slice Area		Threshold		Sample	Slice Area		Threshold		Sample	Slice Area		Threshold
2 cell	3_1	5	0.0699	0.2098	1	4.0536	0.679507		2_3_1	1	0.068	0.25098		4_3_1	1	0.205	0.262745		16_8_1	1	0.714	0.113725
					2	1.9119	0.320493			2	0.284				2	0.46				2	0.846
	7_1	5	0.0699	0.2098	1	6.4478	0.695503			3	0.543				3	0.851				3	1.188
					2	2.8229	0.304497			4	0.924				4	1.423				4	1.755
	11_1	5	0.0652	0.2098	1	4.8949	0.704738			5	1.516				5	2.2				5	2.362
					2	2.0508	0.295262			6	2.058				6	3.457				6	3.012
4 cell	3_1	5	0.0699	0.2098	1	4.8026	0.524284			7	2.464				7	4.659				7	4.219
					2	2.4857	0.271356			8	2.885				8	5.031				8	5.188
					3	1.1691	0.127627			9	2.875				9	5.036				9	5.569
					4	0.7029	0.0767333			10	2.826				10	4.816				10	5.466
	7_1	5	0.0699	0.2098	1	9.3508	0.544671			11	2.616				11	4.224				11	5.016
					2	4.5755	0.266516			12	1.829				12	3.447				12	4.303
					3	1.9116	0.111348			13	1.183				13	2.67				13	3.525
					4	1.3299	0.0774648			14	0.645				14	1.521				14	2.904
	13_1	5	0.0752	0.2098	1	6.3155	0.445054			15	0.293				15	0.699				15	2.621
					2	4.2522	0.299653			16	0.078				16	0.347				16	2.674
					3	1.4773	0.104106				4.84365	Manual Vol			17	0.039				17	2.65
					4	2.1454	0.151187				5.9655	ilastik Vol				8.61963	Manual Vol			18	2.64
16 cell	8_1	10	0.0699	0.2098	1	12.7641	0.184826				0.207574	% Discrepancy				9.1603	ilastik Vol			19	2.567
					2	9.89521	0.143285									0.0608177	% Discrepancy			20	2.538
					3	9.24664	0.133893		2_7_1	1	0.328	0.278431								21	2.562
					4	8.55094	0.123819			2	0.983			4_7_1	1	0.171	0.286275			22	2.978
					5	5.30604	0.0768325			3	1.731				2	0.254				23	3.784
					6	3.7934	0.0549291			4	2.699				3	0.376				24	4.239
					7	3.1701	0.0459037			5	3.418				4	0.435				25	4.963
					8	3.86922	0.056027			6	3.926				5	0.68				26	5.936
					9	1.97406	0.0285847			7	4.195				6	1.085				27	6.879
					10	1.73908	0.0251822			8	4.625				7	2.053				28	7.388
					11	1.42419	0.0206225			9	4.645				8	3.814				29	7.676
					12	1.13355	0.016414			10	4.327				9	5.52				30	7.794
					13	2.56969	0.0372096			11	3.672				10	6.302				31	7.779
					14	1.20629	0.0174673			12	2.968				11	6.85				32	7.833
					15	0.506834	0.00733905			13	2.376				12	7.578				33	7.891
					16	1.91053	0.0276649			14	1.917				13	7.818				34	7.754
	9_1		0.0699	0.2098	1	11.1879	0.18161			15	1.335				14	7.95				35	8.004
					2	8.79718	0.142802			16	0.719				15	7.789				36	9.563
					3	5.92422	0.0961658			17	0.254				16	6.835				37	10.996
					4	6.65134	0.107969			18	0.054				17	5.403				38	11.773
					5	3.99832	0.0649033				9.26729	Manual Vol			18	4.073				39	12.292
					6	3.80501	0.0617654				9.2707	ilastik Vol			19	3.276				40	11.935
					7	4.90474	0.079617				0.000368368	% Discrepancy			20	2.366				41	11.627
					8	2.02324	0.0328425								21	1.926				42	11.372
					9	1.8313	0.0297268		2_11_1	1	0.463	0.392157			22	1.692				43	10.131
					10	1.69195	0.0274649			2	1.726				23	1.359				44	9.378
					11	2.23464	0.0362742			3	2.878				24	1.037				45	8.977
					12	2.49353	0.0404766			4	3.444				25	0.699				46	8.4
					13	1.01537	0.0164822			5	3.933				26	0.288				47	9.329
					14	1.36545	0.0221648			6	4.167					18.3846	Manual Vol			48	9.529
					15	2.29578	0.0372666			7	4.316					17.1678	ilastik Vol			49	9.607
					16	1.38423	0.0224697			8	4.005					0.0684491	% Discrepancy			50	7.564
										9	3.338									51	5.667
										10	2.687			4_13_1	1	0.057	0.243137			52	3.946
										11	1.654				2	0.323				53	2.332
	Average Discrepancy		0.0749709							12	0.795				3	1.03				54	1.1
										13	0.128				4	1.686				55	0.425
											7.03543	Manual Vol			5	1.918				56	0.132
											6.9457	ilastik Vol			6	2.054					67.4071	Manual Vol
											0.0128363	% Discrepancy			7	2.133					69.0598	ilastik Vol
															8	2.399					0.0242224	% Discrepancy
															9	2.846
															10	3.537			16_9_1	1	0.279	0.14902
															11	4.057				2	1.022
															12	4.782				3	1.545
															13	5.393				4	2.049
															14	5.84				5	3.051
															15	6.293				6	3.819
															16	6.327				7	4.889
															17	6.372				8	5.471
															18	5.817				9	6.439
															19	4.589				10	7.696
															20	3.101				11	8.463
															21	2.037				12	8.292
															22	1.002				13	7.583
															23	0.091				14	6.649
																15.4589				15	5.838
																14.1904				16	4.655
																0.0855672	% Discrepancy			17	4.273
																				18	3.814
																				19	3.779
																				20	3.687
																				21	3.467
																				22	3.74
																				23	4.532
																				24	4.703
																				25	4.831
																				26	4.645
																				27	4.391
																				28	4.058
																				29	3.799
																				30	3.902
																				31	4.508
																				32	4.963
																				33	5.603
																				34	6.302
																				35	7.129
																				36	7.461
																				37	7.246
																				38	6.229
																				39	5.525
																				40	4.576
																				41	3.545
																				42	2.596
																				43	2.992
																				44	3.608
																				45	4.102
																				46	4.581
																				47	5.339
																				48	5.779
																				49	5.838
																				50	5.432
																				51	5.012
																				52	3.657
																				53	2.049
																				54	0.909
																				55	0.689
																				56	0.748
																				57	0.87
																				58	1.149
																				59	1.433
																					53.5475	Manual Vol
																					61.6042	ilastik Vol
																					0.139933	% Discrepancy
