## Supplemental Data 2 for "Fusome topology and inheritance during insect gametogenesis"

### Sheet: Sheet1
	Sample	Count
3_2	1	64
	2	64
	3	63
	4	62
	5	62
	6	63
	7	64
3_3	1	63
	2	62
	3	62
	4	63
	5	63
	6	63
	7	60
	8	63
	9	64
3_4	1	64
	2	64
	3	64
	4	64
3_7	1	64
	2	63
	3	63
	4	64
	5	63
	6	64
	7	63
	8	64
3_8	1	60
	2	64
	3	64
	4	64
	5	64
	6	63
	7	64
3_9	1	63
	2	64
	3	64
	4	62
	5	64
3_10	1	63
	2	59
	3	61
	4	64
	5	63
3_11	1	58
	2	64
	3	63
	4	63
	5	63
	6	63
3_12	1	64
	2	64
	3	63
	4	63
	5	64
	6	63
	7	66
	8	64
	9	64
	10	64
	AVG	63.1475
	STDEV	1.31448
	N	61
